# A conserved transcriptional backbone and rewiring of gene-regulatory networks in activated human CD4⁺ T cells

**DOI:** 10.1101/2025.11.25.687998

**Authors:** Ionut Sebastian Mihai, Iker Núñez-Carpintero, Davide Cirillo, Johan Trygg, Mattias Forsell, Martin Selinger

**Author notes:** These authors contributed equally to this work (Ionut Sebastian Mihai, Martin Selinger). **Contact:** Ionut Sebastian Mihai, Martin Selinger, Iker Núñez Carpintero, Davide Cirillo, Johan Trygg, Mattias Forsell.

## Abstract

CD4+ T cells are components of the adaptive immune system with a plethora of subtype-specific functions. In order to further dissect the activation and differentiation regulatory program(s) of individual CD4+ T cell subsets, we performed an in vitro activation and differentiation of human primary naive CD4+ T cells towards Th1, Th2, Th17 and Treg subtypes followed by the single-cell RNA-seq and ATAC-seq (multiome) analysis. Resulting multiome data were used for constructing the subtype-specific gene regulatory networks, which were next assessed for their differences/similarities among the subtypes. Surprisingly, a conserved set of 8 “backbone” transcription factors (TFs) was identified as highly central in all subtypes, however, with unique differentiation-driven rewiring tendency. Subtype-specific “driver” TFs were identified in the case of Th1-Th1_17-Th17 lineage (*EOMES*, *HLF*), naive Tregs (*ESR1*, *DACH1*), and memory Tregs (*SOX13*). Finally, we applied community detection algorithms to identify potential non-obvious groups of genes that regulate diverse molecular functions within the differentiated subtypes, linked to the backbone TFs. Our atlas aims at providing a high resolution understanding of the gene regulatory networks and their rewiring in human primary CD4+ T cells, upon activation and differentiation.
