## Supplemental Table 1 for "A conserved transcriptional backbone and rewiring of gene-regulatory networks in activated human CD4⁺ T cells"

### Sheet: Table S1
	non-stimulated	Th0	Th1	Th2	Th17	Treg
IL-2		10 ng/mL	10 ng/mL	10 ng/mL		10 ng/mL
IL-6					25 ng/mL
IL-4				10 ng/mL
IL-12			10 ng/mL
TGFb					5 ng/mL	5 ng/mL
IL-23					75 ng/mL
ATRA						100 nM
anti-IL-4			10 μg/mL
anti-IFNγ				10 μg/mL
anti-CD28		3 μg/mL	3 μg/mL	3 μg/mL	3 μg/mL	3 μg/mL
anti-CD3		5 μg/mL	5 μg/mL	5 μg/mL	5 μg/mL	5 μg/mL
