## Supplemental Table 3 for "A conserved transcriptional backbone and rewiring of gene-regulatory networks in activated human CD4⁺ T cells"

### Sheet: backbone_BP_info_df
GO_pval_BP	GO_term_id_BP	term_name_BP	size_group_BP	Subtype	Present_Backbone_Driver
0.00477139777542498	GO:0001775	cell activation	12	naive	BCL6
2.59348093565614e-19	GO:0000278	mitotic cell cycle	26	naive	HMGB2
0.000214554497574498	GO:0008219	cell death	96	naive_stim	CREM
0.000214554497574498	GO:0008219	cell death	96	naive_stim	ZNF292
1.19084678808252e-07	GO:0002181	cytoplasmic translation	100	naive_stim	BCL6
1.19084678808252e-07	GO:0002181	cytoplasmic translation	100	naive_stim	MAF
0.0374741636989932	GO:0006355	regulation of DNA-templated transcription	273	naive_stim	STAT4
0.0116603016736821	GO:0048518	positive regulation of biological process	143	naive_stim	RBPJ
2.1116979250362e-09	GO:0140014	mitotic nuclear division	36	naive_stim	HMGB2
0.00730244461994874	GO:0050867	positive regulation of cell activation	47	naive_stim	PBX4
7.28195034995497e-12	GO:0046649	lymphocyte activation	759	NK	BCL6
7.28195034995497e-12	GO:0046649	lymphocyte activation	759	NK	CREM
7.28195034995497e-12	GO:0046649	lymphocyte activation	759	NK	MAF
7.28195034995497e-12	GO:0046649	lymphocyte activation	759	NK	PBX4
7.28195034995497e-12	GO:0046649	lymphocyte activation	759	NK	RBPJ
7.28195034995497e-12	GO:0046649	lymphocyte activation	759	NK	STAT4
7.28195034995497e-12	GO:0046649	lymphocyte activation	759	NK	ZNF292
0.00109938407197625	GO:0000278	mitotic cell cycle	25	NK	HMGB2
7.04184322276337e-05	GO:0065007	biological regulation	229	Th1_17	CREM
7.04184322276337e-05	GO:0065007	biological regulation	229	Th1_17	RBPJ
7.04184322276337e-05	GO:0065007	biological regulation	229	Th1_17	STAT4
0.00154852854717921	GO:0009628	response to abiotic stimulus	36	Th1_17	ZNF292
1.32865015393289e-07	GO:0000278	mitotic cell cycle	22	Th1_17	HMGB2
0.0399843341776607	GO:0007565	female pregnancy	20	Th1_17	PBX4
1.20616038067679e-05	GO:0046649	lymphocyte activation	284	Th1	CREM
1.20616038067679e-05	GO:0046649	lymphocyte activation	284	Th1	ZNF292
0.000566602098048719	GO:0048285	organelle fission	15	Th1	HMGB2
0.00525533826570497	GO:0030335	positive regulation of cell migration	117	Th17	RBPJ
0.00196019097214247	GO:1900744	regulation of p38MAPK cascade	94	Th17	STAT4
0.000178014091241509	GO:0000278	mitotic cell cycle	19	Th17	HMGB2
0.00595319807932277	GO:0051345	positive regulation of hydrolase activity	100	Th2	RBPJ
8.39028276755343e-05	GO:0000278	mitotic cell cycle	21	Th2	HMGB2
0.000655678581554566	GO:0046649	lymphocyte activation	207	Treg_mem	PBX4
0.000655678581554566	GO:0046649	lymphocyte activation	207	Treg_mem	ZNF292
6.002541070709e-05	GO:0140014	mitotic nuclear division	28	Treg_mem	HMGB2
1.66507457060271e-07	GO:0070887	cellular response to chemical stimulus	645	Treg_naive	BCL6
1.66507457060271e-07	GO:0070887	cellular response to chemical stimulus	645	Treg_naive	CREM
1.66507457060271e-07	GO:0070887	cellular response to chemical stimulus	645	Treg_naive	PBX4
1.66507457060271e-07	GO:0070887	cellular response to chemical stimulus	645	Treg_naive	RBPJ
1.66507457060271e-07	GO:0070887	cellular response to chemical stimulus	645	Treg_naive	STAT4
8.32125463129699e-13	GO:0007049	cell cycle	39	Treg_naive	HMGB2

### Sheet: backbone_MF_info_df
GO_pval_MF	GO_term_id_MF	term_name_MF	size_group_MF	Subtype	Present_Backbone_Driver
0.0158459926663283	GO:0004161	dimethylallyltranstransferase activity	12	naive	BCL6
0.017397653856532	GO:0032896	palmitoyl-CoA 9-desaturase activity	26	naive	PBX4
2.75418997985825e-05	GO:0015631	tubulin binding	26	naive	HMGB2
0.0194981171532125	GO:0044183	protein folding chaperone	96	naive_stim	CREM
0.0194981171532125	GO:0044183	protein folding chaperone	96	naive_stim	ZNF292
1.10630823686541e-08	GO:0003735	structural constituent of ribosome	100	naive_stim	BCL6
1.10630823686541e-08	GO:0003735	structural constituent of ribosome	100	naive_stim	MAF
0.00677764687711521	GO:0030695	GTPase regulator activity	273	naive_stim	STAT4
0.00661077539668343	GO:1901363	heterocyclic compound binding	143	naive_stim	RBPJ
1.53917360160779e-05	GO:0003684	damaged DNA binding	36	naive_stim	HMGB2
0.0121753868437419	GO:0031726	CCR1 chemokine receptor binding	47	naive_stim	PBX4
5.17908857502284e-06	GO:0019899	enzyme binding	759	NK	BCL6
5.17908857502284e-06	GO:0019899	enzyme binding	759	NK	CREM
5.17908857502284e-06	GO:0019899	enzyme binding	759	NK	MAF
5.17908857502284e-06	GO:0019899	enzyme binding	759	NK	PBX4
5.17908857502284e-06	GO:0019899	enzyme binding	759	NK	RBPJ
5.17908857502284e-06	GO:0019899	enzyme binding	759	NK	STAT4
5.17908857502284e-06	GO:0019899	enzyme binding	759	NK	ZNF292
0.00981492983394643	GO:0016887	ATP hydrolysis activity	25	NK	HMGB2
0.0094505804497377	GO:0019899	enzyme binding	229	Th1_17	CREM
0.0094505804497377	GO:0019899	enzyme binding	229	Th1_17	RBPJ
0.0094505804497377	GO:0019899	enzyme binding	229	Th1_17	STAT4
0.000583659276616532	GO:0098772	molecular function regulator activity	36	Th1_17	ZNF292
0.000151476916528166	GO:0003777	microtubule motor activity	22	Th1_17	HMGB2
0.00731081747003497	GO:0016303	1-phosphatidylinositol-3-kinase activity	284	Th1	CREM
0.00731081747003497	GO:0016303	1-phosphatidylinositol-3-kinase activity	284	Th1	ZNF292
0.00559136718576513	GO:0005178	integrin binding	29	Th1	STAT4
0.0395084306733432	GO:0000217	DNA secondary structure binding	15	Th1	HMGB2
0.0290291601187419	GO:0004034	aldose 1-epimerase activity	21	Th1	RBPJ
0.0174381149325552	GO:0005096	GTPase activator activity	117	Th17	RBPJ
0.0221950604349764	GO:0000250	lanosterol synthase activity	27	Th17	CREM
0.0157045854995549	GO:0008301	DNA binding, bending	19	Th17	HMGB2
0.00273618301779421	GO:0000166	nucleotide binding	100	Th2	RBPJ
0.0423299979443649	GO:0001217	DNA-binding transcription repressor activity	28	Th2	CREM
0.00358601139756363	GO:0005085	guanyl-nucleotide exchange factor activity	34	Th2	PBX4
0.0110802650846166	GO:0019901	protein kinase binding	21	Th2	HMGB2
0.0284965950759673	GO:0016819	hydrolase activity, acting on acid anhydrides, in sulfonyl-containing anhydrides	20	Th2	STAT4
0.00538000670552317	GO:0019899	enzyme binding	230	Treg_mem	BCL6
0.00538000670552317	GO:0019899	enzyme binding	230	Treg_mem	CREM
0.00538000670552317	GO:0019899	enzyme binding	230	Treg_mem	STAT4
0.00108810680310748	GO:0000217	DNA secondary structure binding	28	Treg_mem	HMGB2
4.46092160207034e-05	GO:0003735	structural constituent of ribosome	645	Treg_naive	BCL6
4.46092160207034e-05	GO:0003735	structural constituent of ribosome	645	Treg_naive	CREM
4.46092160207034e-05	GO:0003735	structural constituent of ribosome	645	Treg_naive	PBX4
4.46092160207034e-05	GO:0003735	structural constituent of ribosome	645	Treg_naive	RBPJ
4.46092160207034e-05	GO:0003735	structural constituent of ribosome	645	Treg_naive	STAT4
0.0368061284094173	GO:0042043	neurexin family protein binding	37	Treg_naive	ZNF292
0.000929946312909208	GO:0008017	microtubule binding	39	Treg_naive	HMGB2
