## Supplemental Table 4 for "A conserved transcriptional backbone and rewiring of gene-regulatory networks in activated human CD4⁺ T cells"

### Sheet: naive_stim_7
gene
CUX1
FOXN3
FOXP1
GLIS3
HIVEP2
HIVEP3
IKZF1
IKZF2
IKZF3
MYB
NR1D2
NR3C1
PLAGL1
RFX7
RUNX1
STAT1
STAT4
TCF7
TFCP2
TOX
TOX2
ZBTB20
ZNF609
ZNF652
FBXL17
PDE3B
PGK1
PLXNC1
RAD21
SIPA1L1
KLRG1
RPS23
SAMSN1
ABCD2
ANKRD26
ATG10
CBLB
JARID2
MAN1C1
NELL2
PACS1
SLC12A6
SOD2
SPON1
MAML3
MAP7
MBD5
PAM
RPP30
SDCCAG8
VPS54
CLK1
IMMP2L
PLPP1
SP110
STAMBPL1
ELMO1
ITGA4
MKI67
RPS18
SLC38A2
SNHG15
TPT1
ADK
CDK14
DDX60L
EIF4G3
ITPR2
KCNQ5
RAD51B
AOAH
CAMK4
CASC15
CD38
CHD9
DOCK8
DPYD
LDLRAD4
LINC00278
MCF2L2
NEDD9
NRIP1
PDCD4
R3HDM2
RERE
RIN3
SP140
SUCLG2
THADA
ZC3H6
A2M
ATF7IP2
BCL11A
C11orf65
CCR9
IFNAR2
LPIN2
MIR3142HG
PDE7B
ST6GAL1
VIPR2
EIF1
MARS
CEACAM1
RNF19A
ARHGAP15
ATM
CDK19
ERC1
GLCCI1
HDAC8
ITFG1
KLF12
KLHL5
LRMP
MGAT5
PDE4D
PECAM1
PER1
PIGN
RABGAP1L
SESN3
ST6GALNAC3
SYTL2
TMEM156
ZNF235
RPLP0
AKT3
ARAP2
CHD6
PDSS2
PLCL1
SCD
SP140L
ZCCHC7
CALM2
CCDC91
CMTM8
DZIP3
EXOC6B
FARS2
FCHSD2
FHIT
IPCEF1
PRKACB
PSTPIP2
RASGRF2
TRAPPC9
ZNF630
CHD1
CPD
CRY1
INO80
MBD2
MPZL3
RPS2
PHACTR2
PPP1R2
PSMA1
USP25
VWA8
CCDC18-AS1
GSAP
MYO9A
PIP5K1B
SAMD12
SMYD3
SUPT3H
TSPAN5
TXK
WDR70
XKR6
TBC1D32
ARHGEF3
ELOVL6
IQGAP2
PTPRJ
S100A6
SLC35F3
SLC41A2
SOS1
SRBD1
VPS8
XYLT1
BCAS3
CD58
EPS15
NLK
SCFD2
UMAD1
HSP90AA1
GMNN
SUCLG2-AS1
SLC14A1
APOLD1
MBNL1
RPS27
ANTXR2
ARHGAP25
CCDC141
FER
P2RX5
SBF2
SCML4
GLT1D1
SATB1-AS1
DENND4A
FTH1
FUT8
PLAC8
FYN
TBL1X
EDEM3
HNRNPLL
R3HDM1
NAMPT
PLCG2
PARP15
GK
RYR1
ARHGAP10
CCDC7
DOCK10
MAML2
NEK1
ZDHHC14
ANKRD6
HS2ST1
NUP58
AHI1
SFMBT1
RNF170
SAMD9
FBXO5
MAP3K2
SDK1
CASC3
INVS
TBC1D5
CLDN11
LY75
TTC39C
ITGA1
SCAPER
TMEM135
GALM
EXT1
LINC00862
PCNX2
RAB28
ZMYM4
ST3GAL3
ACACA
EPB41
EZH2
LRRN3
PRKCA
PTPN22
STAU2
MAP3K5
AURKA
ITGAL
KIF18B
RPLP2
RFX3-AS1
EHBP1
MLLT3
TTN
WWOX
DISC1
FMN1
LRRC8D
UBE2C

### Sheet: Treg_naive_43
gene
ARID5B
BACH2
BCL6
BHLHE40
CREM
DACH1
ESR1
FOXN3
FOXO1
FOXO3
FOXP1
GATA3
HDX
HIF1A
HIVEP2
HIVEP3
HOXA3
ID3
IKZF1
IKZF2
IKZF3
JUNB
KLF3
LEF1
NCOA1
NFAT5
NFKB1
NR3C1
NR4A1
NR4A3
PBX3
PBX4
PPARG
RBPJ
REL
RFX3
RUNX1
SMAD3
STAT1
STAT3
STAT4
TCF12
TCF4
TCF7
TOX
TOX2
TRPS1
TSHZ2
ZBTB20
ZEB1
ZNF331
ZNF407
ZNF438
ZNF609
ZNF652
AHCYL2
EVI5
HBS1L
LPP
MAP3K5
MIR3142HG
PALM2-AKAP2
PSMA1
SAMD12
ST6GALNAC3
ARL15
CAMK2D
DOCK10
DRAIC
GTDC1
IL2RA
IL7R
IPCEF1
LEF1-AS1
MAP3K13
MDFIC
PCED1B
PELI1
PLIN2
RPL37
SAMSN1
SELL
SNX9
SOD2
SOS1
SRPK2
TMEM173
ZC3H12D
BCL2
RPS6KA5
SMYD3
ASPM
ATP8A1
CCR7
DPP4
EML4
EPB41L3
EXT1
FTL
HIST1H4C
HSPA5
MAML3
MAPK13
MAPRE2
MINPP1
MYOM1
PAM
PDE7A
PTTG1
RAB3GAP1
RPL41
SIPA1L1
SP140L
SSH2
TBXAS1
ZC3H6
ZFAND3
AKT3
ANKH
ARHGEF3
HAVCR2
RABGAP1L
SAT1
TANGO6
TYMP
ABCB1
AOAH
ARHGAP32
CASC15
CDK14
CLIC3
CNKSR2
DOCK3
ERN1
FDPS
FMN1
GSAP
KLHL5
LAMC3
LYST
LZTFL1
MAN1C1
MAST4
MTMR8
PKIA
PLCL2
RPLP2
SCAPER
SCFD2
SLC39A11
SLC4A7
SLX4IP
SP140
TRIO
TTC39C
USP12
VPS54
ZDHHC14
AFAP1
ARAP2
ARHGAP10
ARHGAP15
CBLB
CLK1
DDIT4
DUSP4
EPB41
FBXO32
GARS
IFNAR2
ITGA4
LINC00278
MYO1E
NPEPPS
PEX7
PLPP1
PPP1R2
RFX3-AS1
SATB1-AS1
SPRY1
TSC22D3
ALPK1
ATF7IP2
C20orf194
LINC01135
MBD5
MIR155HG
MIR181A1HG
STARD9
TFG
GMDS
PDCD4
BAIAP2L1
CD7
CD74
ENO1
FYN
GK
IER5L
INPP4B
ISG15
KIF3A
LDLRAD4
MYO1D
NKG7
PLXNC1
PTMA
PUM2
S100A4
S100A6
TANC2
THADA
TMSB4X
YEATS2
ZNF630
ANTXR2
ATP10A
DOCK8
DPYD
FBXL17
HIST1H1C
IL32
ITGA1
ITGAL
KAT2B
LGALS1
PCBP3
PDE3B
RPS18
SOAT1
SQSTM1
TMEM120A
TPI1
XYLT1
ABCA1
AUTS2
CD96
CHD9
DTNB
EDEM3
GALM
KDM2B
LPIN2
P2RY14
PDE7B
PKD2
PRPF3
PTPRJ
RGS1
RIN3
SDCCAG8
SP110
ULK2
EEF1A1
FTH1
GNA13
HIST1H2BD
RPL13
RPL28
RPL37A
SCML4
SLC2A3
TMSB10
FHIT
NEDD9
BCAS3
CDKN1C
CMTM8
ACYP2
GPD2
KLRF1
PSTPIP2
SAMD3
VAMP2
APOLD1
CCND3
SOCS3
ADGRA3
ENTHD1
FER
FNBP1
GALNT18
GNAQ
H2AFZ
HIST1H2AC
KLF12
MGAT5
MORN3
MYO1F
PFN1
RAD51B
RYK
SEC24A
SFMBT2
SLC12A8
TBC1D8
TNFRSF4
TPT1
TXNDC16
VIM
AFF4
B2M
CCDC18
CNOT6L
DYRK1A
FNBP1L
GZMA
IFT88
LINC00886
LRMP
MYO5A
NFKBIA
PCCA
PFKFB4
PGK1
PRKCH
PSME4
RPS26
SCD
SIPA1L3
ATP8B4
CAMKMT
DENND4C
FARS2
FGGY
FTX
HIST1H2BN
IL18R1
IRAK2
PPP1R36
PSMD14
ADK
CARMIL1
CCDC91
DIS3L2
EXOC4
GLCCI1
IQGAP2
LINC00877
LINC01376
LRRC8D
MAML2
PLCG2
PLCL1
RASGRF2
RERE
RNF213
RPL13A
RPS8
STRIP2
TEX14
XKR6
SCLT1
TNS3
ABI1
ATXN1
CEP128
CYB5D2
DAB1
GRIK1
HNRNPLL
KCNB1
KLRG1
LEKR1
MCTP2
PHACTR2
SCGB3A1
TDRD12
USP25
ZNF235
PDE4D
RYR1
TTN
AGAP1
AHI1
DOCK5
FCER1G
LRRN3
NEK1
PKP4
SLC35E3
TNIK
UPP2
WWOX
ATP2B1
CEP112
DENND2C
FNDC3B
GPR157
MDS2
NAPSA
PLAC8
RTKN2
BTBD11
CDC14A
DENND4A
DMGDH
JARID2
MBNL1
PER1
PKIB
SDK2
C11orf65
CD38
CDKAL1
CEP55
CHD1
CTH
DHRSX
HELZ
PDE9A
PIK3R6
PTPN22
RBMS3
REV3L
RPS12
RPS19
SKAP1
AGTPBP1
BUB1
CLDN11
FILIP1L
KIAA1324L
LINC01358
LINC01619
LRP3
NIM1K
RALGAPA1
RDX
SAMD4A
ZC3H12C
PGGHG
ZMYM4
GPRIN3
ZCCHC7
CACNB2
CSF2RB
DLG2
EFNA5
GBE1
LINC00299
P4HA1
PRKCA
R3HDM2
RPS2
RPS27
VIPR2
ZNF69
HLCS
ALPK2
BAG3
CCDC102B
CLSPN
DNAJC1
DUSP2
FABP5
HCN2
HEATR5A
MAP7
NCKAP1
PMAIP1
RAB31
RPL6
SNHG1
ARHGAP26
ATM
DENND1A
RPS27A
SERPINB9
CRTAM
LINC00861
LMO7
NBEA
SLC9A9
TNFRSF9
FUT8
LINC01550
RPL34-AS1
TBC1D5
TMEM156
UPB1
IDI1
CASC3
CCNL1
CKAP2
DDB2
IL23R
LINC01184
MIR4435-2HG
SLC2A13
CLEC2D
DLEU1
DNAJB1
HIST1H4J
LINC00467
PATJ
PIK3CD
USP37
ABLIM1
ELMO1
ARID4B
GNPTAB
MPP7
MTUS1
NLK
WDR70
SRGAP3
CCDC146
COL19A1
EDAR
EGOT
FAM171A1
MCTP1
PIK3R3
PRMT9
TGFBR3
ZFP36
CERS6
CYTH3
GTSE1
MBOAT2
NRIP1
PITPNC1
RRM2
SMC4
VMP1
APBA2
GDPD1
HLA-DPA1
KCTD2
LGR4
MIR222HG
NRBP1
RPS29
SULT2B1
GLT1D1
AKAP7
ANXA1
RALGPS2
RNF170
TSC22D1
TNIP3
OSBP2
TNFRSF18
PABPC1
TSC22D2
CEACAM1
FAR2
PARD3
AIM2
CFLAR
GPAT3
KLRD1
PHLDA1
RPL19
SNTB1
DIP2C
TMC1
ZSWIM6
GFOD1
SRSF2
UBE2G1
ANKRD6
CENPP
ITGAX
KLHDC9
LRP12
SIK2
UMAD1
ANKRD55
GPC5
MBD2
SCGB2B2
EBI3
EHBP1
PPM1L
RPS11
ATG7
ELOVL6
GAPDH
RPLP1
MED13L
RGS6
SCMH1
BCL2L11
CLYBL
CNNM2
DISP1
FAM102A
GCNT2
GRAMD1B
KDM7A
STAG1
TRAPPC9
PIP5K1B
GPR183
HIST1H2BJ
KLRB1
EVA1C
GADD45G
LINC01146
AFF2
PLCB1
SGPP2
SUCLG2
TTTY14
LRRC69
PLEKHA5
SPIRE1
BNIP3
PACS1
TPRG1
ZHX2
ARL8B
CRY1
CTLA4
DTWD2
KANK1
SLC20A1
ZFYVE9
CDCA2
CKS2
IFT80
ABCC4
GDAP1
IL5
LGMN
PIK3AP1
TNF
MFSD14A
MPZL3
SFMBT1
ZCWPW2
CHRNB3
FLT1
IL24
LINC00598
RNF19B
TC2N
HLA-DQA1
KIAA0825
SLAMF7
STXBP4
P2RX7
TBC1D32
